# Amino acids trigger MDC-dependent mitochondrial remodeling by altering mitochondrial function

**DOI:** 10.1101/2024.07.09.602707

**Authors:** Nidhi Raghuram, Adam L. Hughes

## Abstract

Cells utilize numerous pathways to maintain mitochondrial homeostasis, including a recently identified mechanism that adjusts the content of the outer mitochondrial membrane (OMM) through formation of OMM-derived multilamellar domains called mitochondrial-derived compartments, or MDCs. MDCs are triggered by perturbations in mitochondrial lipid and protein content, as well as increases in intracellular amino acids. Here, we sought to understand how amino acids trigger MDCs. We show that amino acid-activation of MDCs is dependent on the functional state of mitochondria. While amino acid excess triggers MDC formation when cells are grown on fermentable carbon sources, stimulating mitochondrial biogenesis blocks MDC formation. Moreover, amino acid elevation depletes TCA cycle metabolites in yeast, and preventing consumption of TCA cycle intermediates for amino acid catabolism suppresses MDC formation. Finally, we show that directly impairing the TCA cycle is sufficient to trigger MDC formation in the absence of amino acid stress. These results demonstrate that amino acids stimulate MDC formation by perturbing mitochondrial metabolism.

**SUMMARY:** Raghuram and Hughes uncover a mechanism by which amino acids promote mitochondrial membrane remodeling via the Mitochondrial Derived Compartment (MDC) pathway. They show that elevated amino acids trigger MDC formation through a depletion of TCA cycle metabolites.
