## Supplementary material for "Amino acids trigger MDC-dependent mitochondrial remodeling by altering mitochondrial function": Table S1

### Sheet: Sheet1
Yeast Strains used in the study
Genotype	Source	Strain
BY4741 MATa his3Δ1 leu2Δ0 ura3Δ0 met15Δ0	Brachmann et al., 1998; ATCC	Cat # 201388
BY4743 MATa/MATα his3Δ1/his3Δ1 leu2Δ0/leu2Δ0 ura3Δ0/ura3Δ0 met15Δ0/+ lys2Δ0/+	Brachmann et al., 1998; ATCC	Cat # 201390
BY4743 TOM70-yEGFP:KanMX/+ TIM50-mCherry:KanMX/+	Schuler et al., 2021	AHY 1480
BY4743 TOM70-yEGFP:KanMX/+ TIM50-mCherry:KanMX/+ pHLUM	Schuler et al., 2021	AHY 4706
BY4743 TOM70-yEGFP:KanMX/+ Tim50-mCherry:KanMX/+ chr 1(199456-199457)::PGPD1-empty-TermCYC1-URA3/+	This study	AHY 11574
BY4743 TOM70-yEGFP:KanMX/+ Tim50-mCherry:KanMX/+ chr 1(199456-199457)::PGPD1-HAP4-TermCYC1-URA3/+	This study	AHY 11572
BY4743 TOM70-yEGFP:KanMX/+ Tim50-mCherry:KanMX/+ chr 1(199456-199457)::PGPD1-HAP4-TermCYC1-URA3/+ pHLUM	This study	AHY 11682
BY4743 TOM70-yEGFP:KanMX/+ Tim50-mCherry:KanMX/+ chr 1(199456-199457)::PGPD1-empty-TermCYC1-URA3/+ pHLUM	This study	AHY 11684
BY4743 TOM70-yEGFP:KanMX/+ TIM50-mCherry:KanMX/+ mks1Δ::HygMX/mks1Δ::HygMX chr 1(199456-199457)::PGPD1-empty-TermCYC1-URA3/+	This study	AHY 13782
BY4743 TOM70-yEGFP:KanMX/+ TIM50-mCherry:KanMX/+ mks1Δ::URA3/mks1Δ::URA3 pHLUM	This study	AHY 11209
BY4743 TOM70-yEGFP:KanMX/+ TIM50-mCherry:KanMX/+ rtg1Δ::URA3/rtg1Δ::URA3 pHLUM	This study	AHY 11253
BY4743 TOM70-yEGFP:KanMX/TOM70-yEGFP:KanMX TIM50-mCherry:KanMX/TIM50-mCherry:KanMX URA3:PGPD1-OsTir1/ura3Δ0	This study	AHY 15993
BY4743 TOM70-yEGFP:KanMX/TOM70-yEGFP:KanMX TIM50-mCherry:KanMX/TIM50-mCherry:KanMX bat1Δ::HIS3/bat1Δ::HIS3 BAT2-AID*-6xFLAG:HygMX/BAT2-AID*-6xFLAG:HygMX	This study	AHY 11037
BY4743 TOM70-yEGFP:KanMX/TOM70-yEGFP:KanMX TIM50-mCherry:KanMX/TIM50-mCherry:KanMX bat1Δ::HIS3/bat1Δ::HIS3 BAT2-AID*-6xFLAG:HygMX/BAT2-AID*-6xFLAG:HygMX URA3:PGPD1-OsTir1/ura3Δ0	This study	AHY 15482
S. cerevisiae: Bap2-GFP: BY4741 BAP2-GFP-His3MX	Thermo Fisher	GFP Clone collection
BY4741 BAP2-GFP-His3MX chr 1(199456-199457)::PGPD1-empty-TermCYC1-URA3/+	This study	AHY 12893
BY4741 BAP2-GFP-His3MX chr 1(199456-199457)::PGPD1-HAP4-TermCYC1-URA3/+	This study	AHY 12895
BY4743 TOM70-yEGFP:KanMX/+ TIM50-mCherry:KanMX/+ rtg1Δ::URA3/rtg1Δ::URA3	This study	AHY 11132
BY4743 TOM70-yEGFP:KanMX/+ TIM50-mCherry:KanMX/+ rtg1Δ::HygMX/rtg1Δ::HygMX	This study	AHY 11626
BY4743 TOM70-yEGFP:KanMX/+ Tim50-mCherry:KanMX/+ chr 1(199456-199457)::PGPD1-empty-TermCYC1-URA3/chr 1(199456-199457)::PGPD1-empty-TermCYC1-URA3	This study	AHY 11933
BY4743 TOM70-yEGFP:KanMX/+ TIM50-mCherry:KanMX/+ rtg1Δ::HygMX/rtg1Δ::HygMX chr 1(199456-199457)::PGPD1-empty-TermCYC1-URA3/chr 1(199456-199457)::PGPD1-empty-TermCYC1-URA3	This study	AHY 11626
BY4743 TOM70-yEGFP:KanMX/+ TIM50-mCherry:KanMX/+ rtg1Δ::HygMX/rtg1Δ::HygMX chr 1(199456-199457)::PGPD1-ACO1-TermCYC1-URA3/chr 1(199456-199457)::PGPD1-empty-TermCYC1-URA3	This study	AHY 12753
BY4743 TOM70-yEGFP:KanMX/+ TIM50-mCherry:KanMX/+ rtg1Δ::HygMX/rtg1Δ::HygMX chr 1(199456-199457)::PGPD1-ACO1-TermCYC1-URA3/chr 1(199456-199457)::PGPD1-CIT1-TermCYC1-URA3	This study	AHY 12755
BY4743 TOM70-yEGFP:KanMX/+ TIM50-mCherry:KanMX/+ rtg1Δ::HygMX/rtg1Δ::HygMX chr 1(199456-199457)::PGPD1-CIT1-TermCYC1-URA3/chr 1(199456-199457)::PGPD1-empty-TermCYC1-URA3	This study	AHY 12757
BY4741xBY4722 TOM70-yEGFP:KanMX/+ TIM50-mCherry:KanMX/+	This study	AHY 13023
BY4741xBY4722 TOM70-yEGFP:KanMX/+ TIM50-mCherry:KanMX/+ aco1Δ::LEU2/aco1Δ::LEU2	This study	AHY 14599
BY4743 TOM70-yEGFP:KanMX/+ TIM50-mCherry:KanMX/+ rtg2Δ::URA3/rtg2Δ::URA3	This study	AHY 11446
BY4743 TOM70-yEGFP:KanMX/+ TIM50-mCherry:KanMX/+ rtg3Δ::URA3/rtg3Δ::URA3	This study	AHY 11448
BY4743 TOM70-yEGFP:KanMX/+ Tim50-mCherry:KanMX/+ chr 1(199456-199457)::PGPD1-RTG1-TermCYC1-URA3/+	This study	AHY 12944
BY4743 TOM70-yEGFP:KanMX/+ Tim50-mCherry:KanMX/+ rtg1Δ::HygMX/rtg1Δ::HygMX chr 1(199456-199457)::PGPD1-RTG1-TermCYC1-URA3/+	This study	AHY 12946
BY4743 TOM70-yEGFP:KanMX/+ TIM50-mCherry:KanMX/+ rtg1Δ::HygMX/rtg1Δ::HygMX chr 1(199456-199457)::PGPD1-HAP4-TermCYC1-URA3/+	This study	AHY 11624
BY4743 TOM70-yEGFP:KanMX/+ TIM50-mCherry:KanMX/+ mks1Δ::URA3/mks1Δ::URA3	This study	AHY 11209
