## Supplementary material for "Amino acids trigger MDC-dependent mitochondrial remodeling by altering mitochondrial function": Table S2

### Sheet: Sheet1
Oligos used in this study
Name	Sequence	Number
ACO1 KO check F	AACCGATCACGAAGCTGCACTATATATGAA	4598
ACO1 KO check R	CTGACAGACGGTGCACTTATTAC	4599
ACO1 KO F	CGAAGGTAATAAATACTACCATTATTACTATAGATATACAagattgtactgagagtgcac	4596
ACO1 KO R	AATAAATAATAACCTTTAAAAGATTATAACAATGTTTTCActgtgcggtatttcacaccg	4597
AmpR R	CTGATCTTCAGCATCTTTTACTTTCACCAGCG	2531
Bat1 KO check	TGGATAAGTACCGCGTGTAC	3161
Bat1 KO F	TATAAACGCAAAATCAGCTAGAACCTTAGCATACTAAAACagattgtactgagagtgcac	606
Bat1 KO R	TTTTTTTTGGGGGGGGAGGGGATGTTTACCTTCATTATCActgtgcggtatttcacaccg	607
Bat2 Tag check F	GCTTCAAGGGGTTACCAAC	3167
Bat2 Tag F	ATGGCAATTGGTCAAGGGTTGTTACTGATTTGAACcgtacgctgcaggtcgac	4165
Bat2 Tag R	AACTTTTAATTACTTTACGTAGCAATAGCGATACTatcgatgaattcgagctcg	4166
Chr 1 Integration check R	GCACTACGTCAATGCAAGT	3148
MKS1 KO check F	TTGGGTGGTAATATCATTGCAGCCCTAGTC	4458
MKS1 KO check R	GCCCTTTCAAGTCCAACCTC	4459
MKS1 KO F	TTCCTAATTATTCTCTAATCCTAATAAAAAAAAAGAACTGagattgtactgagagtgcac	4456
MKS1 KO R	AGAACTTTAAATACTGTATCTGATTTATTTAACTTAGTAActgtgcggtatttcacaccg	4457
RTG1 KO check F	CGCAGTTACACCCGAACTGTCCCACTATAG	4462
RTG1 KO check R	CCGAGGATACAAGGGTACG	4463
RTG1 KO F	AACACTAGATAGTGAACCAAAAGAAAGCACAACACCAAACagattgtactgagagtgcac	4460
RTG1 KO R	GGTTATCACAACATAGCAATAGTGAGAGTCAGAAGTACTTctgtgcggtatttcacaccg	4461
RTG2 KO check F	GAGCTCAATAAGTGATCCGAATGGTGATCT	4634
RTG2 KO check R	GCTTTGAAGGACATTTACGGC	4635
RTG2 KO F	CTAAGGATTGTTTTGAACGAAAAGTGTAGGCGTGCCACAAagattgtactgagagtgcac	4632
RTG2 KO R	TTTCGTATTTATTGTTCAAGTATTTAAAGACTAGATGTCTctgtgcggtatttcacaccg	4633
RTG3 KO check F	AGTACAAGTCTTGACCAATACTCCCTCTTCA	4638
RTG3 KO check R	CATATCATACCCAATTGCGGGC	4639
RTG3 KO F	ATTTTTTGTCAGGCGAACCTACTTCTTAAATAAGTGAAGAagattgtactgagagtgcac	4636
RTG3 KO R	TTTTTCAAATTTAATTTTTTCCCGCTAATAAGACCATAAActgtgcggtatttcacaccg	4637
Tim50 Tag F	TGAAGAGGAAAAGAAAAAGAAGAAGATTGCTGAATCCAAAGGTGACGGTGCTGGTTTA	419
Tim50 Tag R	ATAGATACGTAGATACATGAGAAGAGGGTTTACATGAAAATCGATGAATTCGAGCTCG	420
Tom70 Tag F	TCAAGAAACTTTAGCTAAATTACGCGAACAGGGTTTAATGGGTGACGGTGCTGGTTTA	797
Tom70 Tag R	TTTGTCTTCTCCTAAAAGTTTTTAAGTTTATGTTTACTGTTCGATGAATTCGAGCTCG	798
