## Supplementary material for "Amino acids trigger MDC-dependent mitochondrial remodeling by altering mitochondrial function": Table S3

### Sheet: Chemicals
Reagent or resource	Source	Identifier
Bacterial strains
Escherichia coli DH5⍺	N/A	N/A
S. cerevisiae ORF collection (pDONR201/221)	Harvard Institute of Proteomics	N/A
One ShotTM ccdB SurvivalTM 2 T1R Competent Cells	Thermo Fisher	Cat#10460
Chemicals, peptides, and recombinant proteins
3-Indoleacetic acid (Auxin)	Sigma-Aldrich	Cat # I3750 ; CAS # 87-51-4
Concanamycin A	Santa Cruz Biotechnology	Cat # sc-202111; CAS # 80890-47-7
Cycloheximide	Sigma-Aldrich	Cat # C1988; CAS # 66-81-9
D4-Succinic acid	Sigma-Aldrich	Cat # 293075; CAS #14493-42-6
Dimethyl sulfoxide (DMSO)	Sigma-Aldrich	Cat # D2650; CAS # 67-68-5
Rapamycin	LC Laboritories	Cat # R-5000; CAS # 53123-88-9
Gateway LR Clonase II Enzyme Mix	Thermo Fisher	Cat#11791020
Antibodies
Mouse monoclonal anti-PGK1 clone 22C5D8	Abcam	Cat # ab113687; RRID:AB_439687
Rabbit polyclonal anti-FLAG affinity purified	Sigma-Aldrich	Cat # F7425; RRID:AB_439687
Recombinant DNA
Plasmid Name	Source	Plasmid Number
Plasmid: pAG306GPD-ccdB chr 1	Hughes and Gottschling, 2012	N/A
Plasmid: pHLUM	Mülleder et al., 2012; Addgene	Plasmid # 40276
Plasmid: pKT127	Sheff and Thorn, 2004; Addgene	Plasmid # 8728
Plasmid: pKT127-mCherry	Daniel Gottschling (Calico)	N/A
Plasmid: pKT128	Sheff and Thorn, 2004; Addgene	Plasmid # 8729
Plasmid: pRS306	Sikorski and Hieter, 1989	N/A
Plasmid: pRS40Hyg	Daniel Gottschling	N/A
Plasmid: pHyg-AID∗-6FLAG	Morawska and Ulrich, 2013; Addgene	N/A
Plasmid: pGPD1-osTIR1-Ura3	Parnell et al., 2023	N/A
Plasmid: pAG306GPD-HAP4 chr1	This study	N/A
Plasmid: pAG306GPD-CIT1 chr1	This study	N/A
Plasmid: pAG306GPD-ACO1 chr1	This study	N/A
Plasmid: pAG306GPD-empty chr1	Hughes and Gottschling, 2012	N/A
Plasmid: pAG306GPD-RTG1 chr1	This study	N/A
Software and algorithms
FIJI	Schindelin et al., 2012	Version
Prism	GraphPad Software, Inc	Version 9.4.1(458)
SnapGene	GSL Biotech	Version 7.2.1
Zen Blue Edition	Carl Zeiss Microscopy	Version 3.4
Mass Hunter Quant
